# Tissue-specificity of gene expression in the *Ciona* embryo is subtly bimodal

**DOI:** 10.64898/2025.12.30.697136

**Authors:** Michael T. Veeman, Kendal R. Palmgren, Cathryn L. Haas

## Abstract

Expressed genes potentially fall into two distinct categories: ‘tissue-specific’ genes expressed in a subset of cell types that carry out the distinctive functions of those cells; and ‘housekeeping’ genes that are broadly expressed across all cell types and carry out the basic functions of life. It is unclear, however, whether these are actually two distinct classes or whether they represent an intuitive but false dichotomy imposed upon gene expression patterns that vary widely and continuously in how specific they are to particular tissues. We address this question using a high-coverage, whole-embryo single cell RNAseq atlas of the model invertebrate chordate *Ciona robusta*. There is a major complication in that quantitative measures of tissue-specificity such as the Tau and Gini metrics show a strong negative correlation with expression level. We show here that this correlation is the result of sampling error and not a fundamental biological relationship. Raw Tau scores are bimodal, but this is largely an artifact of Tau’s sigmoidal relationship with expression level for uniformly expressed genes. Simulations and statistical analyses indicate that the Tau metric is badly confounded by expression level for ubiquitously and/or weakly expressed genes but is relatively accurate for genes that have statistical evidence of differential expression. The distribution of tissue-specificity scores for these differentially expressed genes is broad and flat, spanning from near-binary to near-uniform. While only subtly bimodal, ubiquitously expressed and tissue-specific genes are clearly distinguishable, especially at higher expression levels. We explore the use of pseudocounts to shrink the high tissue-specificity scores of weakly expressed genes and find that they are effective at separating tissue-specific from ubiquitously expressed genes but distort rankings of tissue-specificity. Gene ontology code analysis indicates that the most tissue-specific genes are strongly enriched for predicted roles as transcriptional regulators and tissue-specific effector molecules, whereas the most ubiquitously expressed genes are enriched for predicted housekeeping functions. We conclude that the ‘tissue-specific’ vs ‘housekeeping’ dichotomy is meaningful in the *Ciona* embryo despite the broad range of Tau scores for tissue-specific genes. These findings provide a framework for formally assessing the tissue-specificity of gene expression across a broad range of taxa and developmental stages.
