## Supplemental Spreadsheet 2 for "Tissue-specificity of gene expression in the *Ciona* embryo is subtly bimodal"

### Sheet: Sheet1
GO	NS	enrichment	name	ratio_in_study	ratio_in_pop	p_uncorrected	depth	study_count	p_fdr_bh	study_items
GO:0006936	BP	e	muscle contraction	17/300	72/9658	4.30639e-11	4	17	3.3597e-08	Cirobu.g00000207, Cirobu.g00000415, Cirobu.g00001452, Cirobu.g00002230, Cirobu.g00005245, Cirobu.g00006022, Cirobu.g00006363, Cirobu.g00007124, Cirobu.g00008036, Cirobu.g00008931, Cirobu.g00009115, Cirobu.g00009302, Cirobu.g00009534, Cirobu.g00010366, Cirobu.g00011695, Cirobu.g00012490, Cirobu.g00013249
GO:0055010	BP	e	ventricular cardiac muscle tissue morphogenesis	11/300	25/9658	6.55209e-11	6	11	4.71851e-08	Cirobu.g00000207, Cirobu.g00000415, Cirobu.g00002230, Cirobu.g00002525, Cirobu.g00005245, Cirobu.g00006022, Cirobu.g00008931, Cirobu.g00009115, Cirobu.g00009534, Cirobu.g00011695, Cirobu.g00012813
GO:0060048	BP	e	cardiac muscle contraction	12/300	37/9658	5.99235e-10	6	12	2.95265e-07	Cirobu.g00000207, Cirobu.g00000415, Cirobu.g00001452, Cirobu.g00002230, Cirobu.g00002525, Cirobu.g00005245, Cirobu.g00006022, Cirobu.g00006743, Cirobu.g00008931, Cirobu.g00009115, Cirobu.g00009534, Cirobu.g00011695
GO:0006355	BP	e	regulation of DNA-templated transcription	53/300	836/9658	5.50883e-07	8	53	0.00019836	Cirobu.g00000021, Cirobu.g00000497, Cirobu.g00000994, Cirobu.g00001230, Cirobu.g00001249, Cirobu.g00001347, Cirobu.g00001350, Cirobu.g00001373, Cirobu.g00001550, Cirobu.g00001582, Cirobu.g00002137, Cirobu.g00002227, Cirobu.g00002455, Cirobu.g00002508, Cirobu.g00003733, Cirobu.g00003739, Cirobu.g00003806, Cirobu.g00003840, Cirobu.g00004518, Cirobu.g00005203, Cirobu.g00006639, Cirobu.g00006723, Cir…
GO:0055013	BP	e	cardiac muscle cell development	6/300	12/9658	6.74603e-07	5	6	0.000233912	Cirobu.g00001452, Cirobu.g00002230, Cirobu.g00005245, Cirobu.g00008036, Cirobu.g00011695, Cirobu.g00012490
GO:0030509	BP	e	BMP signaling pathway	10/300	44/9658	7.00036e-07	9	10	0.000234062	Cirobu.g00002230, Cirobu.g00003050, Cirobu.g00005203, Cirobu.g00005245, Cirobu.g00008704, Cirobu.g00009775, Cirobu.g00009854, Cirobu.g00010071, Cirobu.g00011695, Cirobu.g00015050
GO:0006942	BP	e	regulation of striated muscle contraction	6/300	13/9658	1.22022e-06	7	6	0.00035699	Cirobu.g00000207, Cirobu.g00000415, Cirobu.g00002525, Cirobu.g00008931, Cirobu.g00009115, Cirobu.g00009534
GO:0006941	BP	e	striated muscle contraction	6/300	13/9658	1.22022e-06	5	6	0.00035699	Cirobu.g00002230, Cirobu.g00002525, Cirobu.g00005245, Cirobu.g00006743, Cirobu.g00011695, Cirobu.g00013249
GO:0007519	BP	e	skeletal muscle tissue development	9/300	37/9658	1.38113e-06	5	9	0.000391821	Cirobu.g00000207, Cirobu.g00000415, Cirobu.g00003277, Cirobu.g00003733, Cirobu.g00006743, Cirobu.g00008931, Cirobu.g00009115, Cirobu.g00009534, Cirobu.g00012490
GO:0002027	BP	e	regulation of heart rate	7/300	22/9658	2.97058e-06	7	7	0.000772515	Cirobu.g00001452, Cirobu.g00002230, Cirobu.g00002455, Cirobu.g00005245, Cirobu.g00006743, Cirobu.g00011695, Cirobu.g00012490
GO:0045214	BP	e	sarcomere organization	7/300	24/9658	5.71422e-06	8	7	0.00137171	Cirobu.g00002230, Cirobu.g00005245, Cirobu.g00006022, Cirobu.g00006743, Cirobu.g00008036, Cirobu.g00011695, Cirobu.g00013249
GO:0010882	BP	e	regulation of cardiac muscle contraction by calcium ion signaling	5/300	10/9658	6.20196e-06	9	5	0.00145157	Cirobu.g00001452, Cirobu.g00002525, Cirobu.g00002621, Cirobu.g00010768, Cirobu.g00010827
GO:0008016	BP	e	regulation of heart contraction	7/300	25/9658	7.72687e-06	6	7	0.0017474	Cirobu.g00002230, Cirobu.g00005245, Cirobu.g00006022, Cirobu.g00007124, Cirobu.g00010366, Cirobu.g00011695, Cirobu.g00012490
GO:0021983	BP	e	pituitary gland development	6/300	18/9658	1.15717e-05	5	6	0.00246214	Cirobu.g00001550, Cirobu.g00001582, Cirobu.g00005203, Cirobu.g00006783, Cirobu.g00014215, Cirobu.g00014947
GO:0002074	BP	e	extraocular skeletal muscle development	4/300	6/9658	1.30322e-05	6	4	0.00271127	Cirobu.g00002230, Cirobu.g00005245, Cirobu.g00011695, Cirobu.g00013249
GO:0006357	BP	e	regulation of transcription by RNA polymerase II	24/300	301/9658	2.11165e-05	9	24	0.00395386	Cirobu.g00000436, Cirobu.g00000497, Cirobu.g00001373, Cirobu.g00001550, Cirobu.g00001582, Cirobu.g00002137, Cirobu.g00002227, Cirobu.g00002455, Cirobu.g00003312, Cirobu.g00003733, Cirobu.g00003840, Cirobu.g00004518, Cirobu.g00007016, Cirobu.g00007124, Cirobu.g00007708, Cirobu.g00008127, Cirobu.g00008649, Cirobu.g00009025, Cirobu.g00009568, Cirobu.g00011241, Cirobu.g00012207, Cirobu.g00014947, Cir…
GO:1903779	BP	e	regulation of cardiac conduction	6/300	20/9658	2.2923e-05	7	6	0.00420794	Cirobu.g00001452, Cirobu.g00002525, Cirobu.g00002621, Cirobu.g00006743, Cirobu.g00010768, Cirobu.g00010827
GO:0030326	BP	e	embryonic limb morphogenesis	8/300	40/9658	2.5521e-05	5	8	0.00459477	Cirobu.g00000436, Cirobu.g00002230, Cirobu.g00005203, Cirobu.g00005245, Cirobu.g00006783, Cirobu.g00008649, Cirobu.g00011423, Cirobu.g00011695
GO:0007275	BP	e	multicellular organism development	31/300	446/9658	2.97073e-05	3	31	0.00515036	Cirobu.g00000436, Cirobu.g00000497, Cirobu.g00000994, Cirobu.g00001350, Cirobu.g00001373, Cirobu.g00001550, Cirobu.g00001582, Cirobu.g00002684, Cirobu.g00003050, Cirobu.g00003733, Cirobu.g00003840, Cirobu.g00005203, Cirobu.g00005474, Cirobu.g00005918, Cirobu.g00005966, Cirobu.g00008356, Cirobu.g00008649, Cirobu.g00008704, Cirobu.g00009786, Cirobu.g00009800, Cirobu.g00010035, Cirobu.g00010180, Cir…
GO:0032471	BP	e	negative regulation of endoplasmic reticulum calcium ion concentration	4/300	8/9658	5.78769e-05	8	4	0.00985171	Cirobu.g00002621, Cirobu.g00010768, Cirobu.g00010827, Cirobu.g00012433
GO:0006366	BP	e	transcription by RNA polymerase II	20/300	250/9658	9.93629e-05	8	20	0.0150038	Cirobu.g00000021, Cirobu.g00000994, Cirobu.g00001373, Cirobu.g00001582, Cirobu.g00002137, Cirobu.g00002227, Cirobu.g00003733, Cirobu.g00003840, Cirobu.g00005203, Cirobu.g00006783, Cirobu.g00007016, Cirobu.g00007708, Cirobu.g00010035, Cirobu.g00010180, Cirobu.g00012207, Cirobu.g00012813, Cirobu.g00014215, Cirobu.g00014947, Cirobu.g00015020, Cirobu.g00015050
GO:0001778	BP	e	plasma membrane repair	4/300	9/9658	0.000101633	6	4	0.015103	Cirobu.g00002230, Cirobu.g00005245, Cirobu.g00011695, Cirobu.g00012490
GO:0042694	BP	e	muscle cell fate specification	3/300	4/9658	0.000115986	4	3	0.0160155	Cirobu.g00008931, Cirobu.g00009115, Cirobu.g00009534
GO:0035914	BP	e	skeletal muscle cell differentiation	6/300	26/9658	0.000116327	4	6	0.0160155	Cirobu.g00002137, Cirobu.g00003733, Cirobu.g00007016, Cirobu.g00009889, Cirobu.g00014480, Cirobu.g00015050
GO:0000122	BP	e	negative regulation of transcription by RNA polymerase II	24/300	335/9658	0.000137835	10	24	0.0187016	Cirobu.g00000021, Cirobu.g00000497, Cirobu.g00000994, Cirobu.g00001230, Cirobu.g00001350, Cirobu.g00001373, Cirobu.g00001550, Cirobu.g00002137, Cirobu.g00002455, Cirobu.g00003840, Cirobu.g00005203, Cirobu.g00005918, Cirobu.g00005966, Cirobu.g00006783, Cirobu.g00007016, Cirobu.g00007124, Cirobu.g00008649, Cirobu.g00009114, Cirobu.g00009889, Cirobu.g00012490, Cirobu.g00012659, Cirobu.g00012813, Cir…
GO:0060047	BP	e	heart contraction	4/300	10/9658	0.000165254	5	4	0.0203567	Cirobu.g00002525, Cirobu.g00008931, Cirobu.g00009115, Cirobu.g00009534
GO:0043462	BP	e	regulation of ATP-dependent activity	4/300	10/9658	0.000165254	3	4	0.0203567	Cirobu.g00002230, Cirobu.g00005245, Cirobu.g00006022, Cirobu.g00011695
GO:0051561	BP	e	positive regulation of mitochondrial calcium ion concentration	4/300	10/9658	0.000165254	8	4	0.0203567	Cirobu.g00002621, Cirobu.g00010768, Cirobu.g00010827, Cirobu.g00012433
GO:0030154	BP	e	cell differentiation	27/300	407/9658	0.000188412	3	27	0.0229079	Cirobu.g00000497, Cirobu.g00000994, Cirobu.g00001350, Cirobu.g00002684, Cirobu.g00003050, Cirobu.g00003733, Cirobu.g00003840, Cirobu.g00005474, Cirobu.g00005918, Cirobu.g00005966, Cirobu.g00007708, Cirobu.g00008649, Cirobu.g00008704, Cirobu.g00009025, Cirobu.g00009378, Cirobu.g00009568, Cirobu.g00010366, Cirobu.g00010441, Cirobu.g00011423, Cirobu.g00012490, Cirobu.g00012659, Cirobu.g00012743, Cir…
GO:0090076	BP	e	relaxation of skeletal muscle	3/300	5/9658	0.000283285	5	3	0.0319532	Cirobu.g00002621, Cirobu.g00010768, Cirobu.g00010827
GO:0070252	BP	e	actin-mediated cell contraction	3/300	5/9658	0.000283285	4	3	0.0319532	Cirobu.g00002230, Cirobu.g00005245, Cirobu.g00011695
GO:0050919	BP	e	negative chemotaxis	3/300	5/9658	0.000283285	4	3	0.0319532	Cirobu.g00005918, Cirobu.g00005966, Cirobu.g00011423
GO:0060420	BP	e	regulation of heart growth	3/300	5/9658	0.000283285	6	3	0.0319532	Cirobu.g00002230, Cirobu.g00005245, Cirobu.g00011695
GO:1903233	BP	e	regulation of calcium ion-dependent exocytosis of neurotransmitter	3/300	5/9658	0.000283285	10	3	0.0319532	Cirobu.g00002621, Cirobu.g00010768, Cirobu.g00010827
GO:0007399	BP	e	nervous system development	18/300	233/9658	0.000339449	4	18	0.0369526	Cirobu.g00000436, Cirobu.g00000497, Cirobu.g00000994, Cirobu.g00001322, Cirobu.g00002137, Cirobu.g00003029, Cirobu.g00005474, Cirobu.g00005918, Cirobu.g00005966, Cirobu.g00008649, Cirobu.g00009378, Cirobu.g00009775, Cirobu.g00009854, Cirobu.g00010071, Cirobu.g00010366, Cirobu.g00012957, Cirobu.g00013358, Cirobu.g00014947
GO:0043409	BP	e	negative regulation of MAPK cascade	4/300	12/9658	0.000370771	8	4	0.0398983	Cirobu.g00005918, Cirobu.g00005966, Cirobu.g00012019, Cirobu.g00012490
GO:0030017	CC	e	sarcomere	29/300	99/9658	6.17009e-21	2	29	5.77644e-17	Cirobu.g00000207, Cirobu.g00000223, Cirobu.g00000415, Cirobu.g00000462, Cirobu.g00000821, Cirobu.g00000995, Cirobu.g00002230, Cirobu.g00002525, Cirobu.g00002594, Cirobu.g00002971, Cirobu.g00005245, Cirobu.g00005858, Cirobu.g00005892, Cirobu.g00006022, Cirobu.g00006314, Cirobu.g00006427, Cirobu.g00007102, Cirobu.g00008036, Cirobu.g00008538, Cirobu.g00008931, Cirobu.g00009115, Cirobu.g00009220, Cir…
GO:0005667	CC	e	transcription regulator complex	28/300	177/9658	8.25168e-13	2	28	1.28754e-09	Cirobu.g00000021, Cirobu.g00000132, Cirobu.g00001049, Cirobu.g00001230, Cirobu.g00001373, Cirobu.g00001550, Cirobu.g00001582, Cirobu.g00002137, Cirobu.g00002227, Cirobu.g00003381, Cirobu.g00003733, Cirobu.g00003739, Cirobu.g00003806, Cirobu.g00004381, Cirobu.g00005252, Cirobu.g00006923, Cirobu.g00007016, Cirobu.g00007298, Cirobu.g00007708, Cirobu.g00008127, Cirobu.g00008322, Cirobu.g00012659, Cir…
GO:0001725	CC	e	stress fiber	19/300	78/9658	1.63718e-12	4	19	1.63247e-09	Cirobu.g00000223, Cirobu.g00000462, Cirobu.g00000821, Cirobu.g00000995, Cirobu.g00002230, Cirobu.g00003739, Cirobu.g00004381, Cirobu.g00005245, Cirobu.g00005858, Cirobu.g00006022, Cirobu.g00006314, Cirobu.g00006427, Cirobu.g00008538, Cirobu.g00008704, Cirobu.g00009302, Cirobu.g00009733, Cirobu.g00011679, Cirobu.g00011695, Cirobu.g00013872
GO:0031674	CC	e	I band	15/300	44/9658	1.74372e-12	2	15	1.63247e-09	Cirobu.g00000207, Cirobu.g00000223, Cirobu.g00000415, Cirobu.g00000462, Cirobu.g00000821, Cirobu.g00000995, Cirobu.g00006314, Cirobu.g00006427, Cirobu.g00006743, Cirobu.g00008036, Cirobu.g00008538, Cirobu.g00009302, Cirobu.g00009733, Cirobu.g00013872, Cirobu.g00014541
GO:0030485	CC	e	smooth muscle contractile fiber	10/300	18/9658	2.53144e-11	6	10	2.15449e-08	Cirobu.g00000223, Cirobu.g00000462, Cirobu.g00000821, Cirobu.g00000995, Cirobu.g00006314, Cirobu.g00006427, Cirobu.g00006742, Cirobu.g00008538, Cirobu.g00009302, Cirobu.g00013872
GO:0005865	CC	e	striated muscle thin filament	9/300	16/9658	2.25907e-10	3	9	1.32184e-07	Cirobu.g00000223, Cirobu.g00000462, Cirobu.g00000821, Cirobu.g00000995, Cirobu.g00006314, Cirobu.g00006427, Cirobu.g00008538, Cirobu.g00009302, Cirobu.g00013872
GO:0097512	CC	e	cardiac myofibril	9/300	17/9658	4.6704e-10	7	9	2.57202e-07	Cirobu.g00002230, Cirobu.g00002525, Cirobu.g00005245, Cirobu.g00008931, Cirobu.g00009115, Cirobu.g00009534, Cirobu.g00010366, Cirobu.g00011695, Cirobu.g00014541
GO:0030016	CC	e	myofibril	15/300	63/9658	5.43348e-10	6	15	2.82602e-07	Cirobu.g00000207, Cirobu.g00000415, Cirobu.g00002230, Cirobu.g00002525, Cirobu.g00003733, Cirobu.g00005245, Cirobu.g00005858, Cirobu.g00006022, Cirobu.g00006743, Cirobu.g00008931, Cirobu.g00009115, Cirobu.g00009534, Cirobu.g00009902, Cirobu.g00011679, Cirobu.g00011695
GO:0005859	CC	e	muscle myosin complex	11/300	33/9658	2.27774e-09	4	11	1.06621e-06	Cirobu.g00000207, Cirobu.g00000415, Cirobu.g00002230, Cirobu.g00005245, Cirobu.g00008931, Cirobu.g00009115, Cirobu.g00009534, Cirobu.g00009733, Cirobu.g00011679, Cirobu.g00011695, Cirobu.g00013249
GO:0005615	CC	e	extracellular space	66/300	1120/9658	1.8647e-07	2	66	7.59016e-05	Cirobu.g00000223, Cirobu.g00000462, Cirobu.g00000502, Cirobu.g00000821, Cirobu.g00000873, Cirobu.g00000995, Cirobu.g00001583, Cirobu.g00001665, Cirobu.g00002684, Cirobu.g00002752, Cirobu.g00003029, Cirobu.g00003050, Cirobu.g00003617, Cirobu.g00004289, Cirobu.g00004568, Cirobu.g00004569, Cirobu.g00004720, Cirobu.g00005322, Cirobu.g00005487, Cirobu.g00005511, Cirobu.g00005627, Cirobu.g00006167, Cir…
GO:0043292	CC	e	contractile muscle fiber	9/300	32/9658	3.57075e-07	5	9	0.000139289	Cirobu.g00000207, Cirobu.g00000415, Cirobu.g00002230, Cirobu.g00002525, Cirobu.g00002971, Cirobu.g00005245, Cirobu.g00010366, Cirobu.g00011695, Cirobu.g00014541
GO:0016459	CC	e	myosin complex	9/300	38/9658	1.76091e-06	2	9	0.000484873	Cirobu.g00000207, Cirobu.g00000415, Cirobu.g00002230, Cirobu.g00005245, Cirobu.g00008931, Cirobu.g00009115, Cirobu.g00009534, Cirobu.g00011679, Cirobu.g00011695
GO:0044297	CC	e	cell body	16/300	130/9658	2.50187e-06	2	16	0.000669215	Cirobu.g00000223, Cirobu.g00000462, Cirobu.g00000821, Cirobu.g00000995, Cirobu.g00003029, Cirobu.g00003277, Cirobu.g00006314, Cirobu.g00006427, Cirobu.g00006735, Cirobu.g00007891, Cirobu.g00008538, Cirobu.g00009302, Cirobu.g00010274, Cirobu.g00010366, Cirobu.g00012019, Cirobu.g00013872
GO:0031594	CC	e	neuromuscular junction	14/300	107/9658	5.19193e-06	4	14	0.0013137	Cirobu.g00001452, Cirobu.g00002752, Cirobu.g00003858, Cirobu.g00003942, Cirobu.g00005263, Cirobu.g00005918, Cirobu.g00005966, Cirobu.g00006735, Cirobu.g00008117, Cirobu.g00008704, Cirobu.g00010366, Cirobu.g00012490, Cirobu.g00012511, Cirobu.g00014877
GO:0015629	CC	e	actin cytoskeleton	25/300	297/9658	5.49713e-06	6	25	0.00135432	Cirobu.g00000223, Cirobu.g00000462, Cirobu.g00000821, Cirobu.g00000995, Cirobu.g00003312, Cirobu.g00003739, Cirobu.g00005858, Cirobu.g00005892, Cirobu.g00006022, Cirobu.g00006314, Cirobu.g00006415, Cirobu.g00006427, Cirobu.g00007708, Cirobu.g00008036, Cirobu.g00008538, Cirobu.g00008931, Cirobu.g00009115, Cirobu.g00009302, Cirobu.g00009534, Cirobu.g00009627, Cirobu.g00009733, Cirobu.g00009902, Cir…
GO:0005884	CC	e	actin filament	14/300	118/9658	1.63839e-05	6	14	0.00320508	Cirobu.g00000223, Cirobu.g00000462, Cirobu.g00000821, Cirobu.g00000995, Cirobu.g00005858, Cirobu.g00006022, Cirobu.g00006314, Cirobu.g00006427, Cirobu.g00008036, Cirobu.g00008538, Cirobu.g00009302, Cirobu.g00012019, Cirobu.g00013405, Cirobu.g00013872
GO:0031672	CC	e	A band	9/300	49/9658	1.64328e-05	2	9	0.00320508	Cirobu.g00000207, Cirobu.g00000415, Cirobu.g00002230, Cirobu.g00005245, Cirobu.g00008931, Cirobu.g00009115, Cirobu.g00009534, Cirobu.g00011679, Cirobu.g00011695
GO:0032982	CC	e	myosin filament	5/300	15/9658	6.5003e-05	5	5	0.0107385	Cirobu.g00002230, Cirobu.g00005245, Cirobu.g00011679, Cirobu.g00011695, Cirobu.g00013249
GO:0030018	CC	e	Z disc	16/300	168/9658	6.53809e-05	2	16	0.0107385	Cirobu.g00001452, Cirobu.g00002230, Cirobu.g00003739, Cirobu.g00004381, Cirobu.g00005245, Cirobu.g00006743, Cirobu.g00008036, Cirobu.g00009733, Cirobu.g00009902, Cirobu.g00010366, Cirobu.g00011679, Cirobu.g00011695, Cirobu.g00012490, Cirobu.g00012511, Cirobu.g00013249, Cirobu.g00014541
GO:0030175	CC	e	filopodium	13/300	126/9658	0.000141547	5	13	0.0189309	Cirobu.g00000223, Cirobu.g00000462, Cirobu.g00000821, Cirobu.g00000995, Cirobu.g00006314, Cirobu.g00006427, Cirobu.g00008538, Cirobu.g00008622, Cirobu.g00009302, Cirobu.g00009627, Cirobu.g00012019, Cirobu.g00012708, Cirobu.g00013872
GO:0005826	CC	e	actomyosin contractile ring	4/300	10/9658	0.000165254	3	4	0.0203567	Cirobu.g00002230, Cirobu.g00005245, Cirobu.g00011679, Cirobu.g00011695
GO:0032993	CC	e	protein-DNA complex	8/300	56/9658	0.000306272	2	8	0.0341348	Cirobu.g00000497, Cirobu.g00002137, Cirobu.g00003381, Cirobu.g00003733, Cirobu.g00007124, Cirobu.g00008127, Cirobu.g00011839, Cirobu.g00014947
GO:0030027	CC	e	lamellipodium	18/300	238/9658	0.000438762	4	18	0.0461538	Cirobu.g00000223, Cirobu.g00000241, Cirobu.g00000462, Cirobu.g00000821, Cirobu.g00000995, Cirobu.g00003739, Cirobu.g00004381, Cirobu.g00006314, Cirobu.g00006427, Cirobu.g00006735, Cirobu.g00008036, Cirobu.g00008538, Cirobu.g00009302, Cirobu.g00009627, Cirobu.g00009733, Cirobu.g00012019, Cirobu.g00012957, Cirobu.g00013872
GO:0014704	CC	e	intercalated disc	11/300	107/9658	0.000472071	6	11	0.0491058	Cirobu.g00001452, Cirobu.g00002230, Cirobu.g00005245, Cirobu.g00006735, Cirobu.g00009775, Cirobu.g00009854, Cirobu.g00010071, Cirobu.g00010366, Cirobu.g00011695, Cirobu.g00012490, Cirobu.g00012511
GO:0043565	MF	e	sequence-specific DNA binding	51/300	358/9658	1.41977e-20	5	51	6.64594e-17	Cirobu.g00000021, Cirobu.g00000132, Cirobu.g00000994, Cirobu.g00001049, Cirobu.g00001230, Cirobu.g00001249, Cirobu.g00001347, Cirobu.g00001350, Cirobu.g00001373, Cirobu.g00001550, Cirobu.g00001582, Cirobu.g00002137, Cirobu.g00002455, Cirobu.g00002508, Cirobu.g00003052, Cirobu.g00003733, Cirobu.g00003806, Cirobu.g00003840, Cirobu.g00005203, Cirobu.g00005252, Cirobu.g00006109, Cirobu.g00006639, Cir…
GO:0001228	MF	e	DNA-binding transcription activator activity, RNA polymerase II-specific	45/300	293/9658	1.60426e-19	4	45	5.00637e-16	Cirobu.g00000021, Cirobu.g00000132, Cirobu.g00000994, Cirobu.g00001049, Cirobu.g00001230, Cirobu.g00001249, Cirobu.g00001347, Cirobu.g00001350, Cirobu.g00001373, Cirobu.g00001582, Cirobu.g00002137, Cirobu.g00002227, Cirobu.g00003381, Cirobu.g00003733, Cirobu.g00003806, Cirobu.g00003840, Cirobu.g00005203, Cirobu.g00005252, Cirobu.g00005478, Cirobu.g00005776, Cirobu.g00006639, Cirobu.g00006783, Cir…
GO:0000981	MF	e	DNA-binding transcription factor activity, RNA polymerase II-specific	56/300	458/9658	2.43896e-19	3	56	5.70838e-16	Cirobu.g00000021, Cirobu.g00000132, Cirobu.g00000436, Cirobu.g00000497, Cirobu.g00000994, Cirobu.g00001049, Cirobu.g00001230, Cirobu.g00001249, Cirobu.g00001347, Cirobu.g00001350, Cirobu.g00001373, Cirobu.g00001550, Cirobu.g00001582, Cirobu.g00002137, Cirobu.g00002455, Cirobu.g00002508, Cirobu.g00003052, Cirobu.g00003733, Cirobu.g00003806, Cirobu.g00003840, Cirobu.g00004518, Cirobu.g00005203, Cir…
GO:0000978	MF	e	RNA polymerase II cis-regulatory region sequence-specific DNA binding	42/300	359/9658	6.02722e-14	9	42	1.12854e-10	Cirobu.g00000021, Cirobu.g00000132, Cirobu.g00000994, Cirobu.g00001230, Cirobu.g00001249, Cirobu.g00001347, Cirobu.g00001350, Cirobu.g00001373, Cirobu.g00001582, Cirobu.g00002137, Cirobu.g00003052, Cirobu.g00003733, Cirobu.g00003806, Cirobu.g00003840, Cirobu.g00005252, Cirobu.g00006639, Cirobu.g00006783, Cirobu.g00006923, Cirobu.g00007016, Cirobu.g00007124, Cirobu.g00007298, Cirobu.g00007646, Cir…
GO:0001227	MF	e	DNA-binding transcription repressor activity, RNA polymerase II-specific	27/300	167/9658	1.26213e-12	4	27	1.63247e-09	Cirobu.g00000132, Cirobu.g00000497, Cirobu.g00001049, Cirobu.g00001230, Cirobu.g00001350, Cirobu.g00002455, Cirobu.g00003052, Cirobu.g00003806, Cirobu.g00003840, Cirobu.g00005203, Cirobu.g00006783, Cirobu.g00007124, Cirobu.g00007646, Cirobu.g00008322, Cirobu.g00008649, Cirobu.g00009025, Cirobu.g00009568, Cirobu.g00010249, Cirobu.g00011241, Cirobu.g00011839, Cirobu.g00011874, Cirobu.g00012659, Cir…
GO:0003700	MF	e	DNA-binding transcription factor activity	51/300	557/9658	1.70582e-12	2	51	1.63247e-09	Cirobu.g00000021, Cirobu.g00000497, Cirobu.g00000994, Cirobu.g00001049, Cirobu.g00001230, Cirobu.g00001249, Cirobu.g00001347, Cirobu.g00001350, Cirobu.g00001373, Cirobu.g00001550, Cirobu.g00001582, Cirobu.g00002137, Cirobu.g00003052, Cirobu.g00003733, Cirobu.g00003806, Cirobu.g00003840, Cirobu.g00005221, Cirobu.g00005478, Cirobu.g00006109, Cirobu.g00006639, Cirobu.g00006783, Cirobu.g00006923, Cir…
GO:0000977	MF	e	RNA polymerase II transcription regulatory region sequence-specific DNA binding	27/300	199/9658	8.52998e-11	8	27	5.49291e-08	Cirobu.g00000021, Cirobu.g00000132, Cirobu.g00000994, Cirobu.g00001230, Cirobu.g00001550, Cirobu.g00002137, Cirobu.g00003381, Cirobu.g00003733, Cirobu.g00003806, Cirobu.g00005203, Cirobu.g00005478, Cirobu.g00006783, Cirobu.g00007708, Cirobu.g00008127, Cirobu.g00008649, Cirobu.g00009025, Cirobu.g00009568, Cirobu.g00010035, Cirobu.g00010180, Cirobu.g00011839, Cirobu.g00012207, Cirobu.g00012659, Cir…
GO:0008307	MF	e	structural constituent of muscle	15/300	56/9658	8.80087e-11	2	15	5.49291e-08	Cirobu.g00000207, Cirobu.g00000415, Cirobu.g00002230, Cirobu.g00003739, Cirobu.g00005245, Cirobu.g00005858, Cirobu.g00006022, Cirobu.g00008036, Cirobu.g00008931, Cirobu.g00009115, Cirobu.g00009534, Cirobu.g00009733, Cirobu.g00009902, Cirobu.g00011695, Cirobu.g00013249
GO:0070888	MF	e	E-box binding	9/300	20/9658	2.97157e-09	10	9	1.32475e-06	Cirobu.g00000132, Cirobu.g00001049, Cirobu.g00003733, Cirobu.g00005252, Cirobu.g00005478, Cirobu.g00007298, Cirobu.g00007646, Cirobu.g00014947, Cirobu.g00015050
GO:0071837	MF	e	HMG box domain binding	8/300	24/9658	3.76476e-07	4	8	0.000140983	Cirobu.g00001249, Cirobu.g00001350, Cirobu.g00008649, Cirobu.g00010249, Cirobu.g00010957, Cirobu.g00011839, Cirobu.g00014947, Cirobu.g00015020
GO:0003677	MF	e	DNA binding	64/300	1113/9658	7.77177e-07	4	64	0.000250894	Cirobu.g00000021, Cirobu.g00000132, Cirobu.g00000497, Cirobu.g00000994, Cirobu.g00001049, Cirobu.g00001230, Cirobu.g00001249, Cirobu.g00001347, Cirobu.g00001350, Cirobu.g00001373, Cirobu.g00001550, Cirobu.g00001582, Cirobu.g00002137, Cirobu.g00002227, Cirobu.g00002455, Cirobu.g00002508, Cirobu.g00003052, Cirobu.g00003158, Cirobu.g00003381, Cirobu.g00003733, Cirobu.g00003806, Cirobu.g00003840, Cir…
GO:0005509	MF	e	calcium ion binding	49/300	760/9658	9.44447e-07	6	49	0.000294731	Cirobu.g00000207, Cirobu.g00000325, Cirobu.g00000415, Cirobu.g00000502, Cirobu.g00000873, Cirobu.g00001452, Cirobu.g00002088, Cirobu.g00002594, Cirobu.g00002621, Cirobu.g00002684, Cirobu.g00002971, Cirobu.g00003940, Cirobu.g00004569, Cirobu.g00004720, Cirobu.g00004728, Cirobu.g00005474, Cirobu.g00005487, Cirobu.g00005776, Cirobu.g00005858, Cirobu.g00006022, Cirobu.g00006109, Cirobu.g00006249, Cir…
GO:0017022	MF	e	myosin binding	9/300	45/9658	7.90578e-06	4	9	0.0017474	Cirobu.g00000223, Cirobu.g00000462, Cirobu.g00000821, Cirobu.g00000995, Cirobu.g00006314, Cirobu.g00006427, Cirobu.g00008538, Cirobu.g00009302, Cirobu.g00013872
GO:0008092	MF	e	cytoskeletal protein binding	14/300	111/9658	8.02588e-06	3	14	0.0017474	Cirobu.g00001452, Cirobu.g00003029, Cirobu.g00003739, Cirobu.g00004381, Cirobu.g00004434, Cirobu.g00005858, Cirobu.g00006022, Cirobu.g00006735, Cirobu.g00008036, Cirobu.g00008622, Cirobu.g00010366, Cirobu.g00012019, Cirobu.g00012708, Cirobu.g00014541
GO:0051015	MF	e	actin filament binding	17/300	166/9658	1.50496e-05	5	17	0.00306293	Cirobu.g00000207, Cirobu.g00000415, Cirobu.g00002230, Cirobu.g00002525, Cirobu.g00002971, Cirobu.g00005245, Cirobu.g00005858, Cirobu.g00006022, Cirobu.g00008036, Cirobu.g00008874, Cirobu.g00009733, Cirobu.g00009889, Cirobu.g00011679, Cirobu.g00011695, Cirobu.g00012019, Cirobu.g00013249, Cirobu.g00014808
GO:0015293	MF	e	symporter activity	17/300	170/9658	2.05853e-05	5	17	0.00393305	Cirobu.g00000417, Cirobu.g00002379, Cirobu.g00002640, Cirobu.g00003456, Cirobu.g00003858, Cirobu.g00003940, Cirobu.g00003942, Cirobu.g00004653, Cirobu.g00008158, Cirobu.g00009287, Cirobu.g00009377, Cirobu.g00009949, Cirobu.g00011677, Cirobu.g00011713, Cirobu.g00012501, Cirobu.g00012911, Cirobu.g00013504
GO:0008191	MF	e	metalloendopeptidase inhibitor activity	4/300	7/9658	2.9664e-05	6	4	0.00515036	Cirobu.g00001665, Cirobu.g00007102, Cirobu.g00012052, Cirobu.g00014877
GO:0031490	MF	e	chromatin DNA binding	10/300	74/9658	8.88792e-05	5	10	0.0143463	Cirobu.g00000994, Cirobu.g00003733, Cirobu.g00006109, Cirobu.g00007298, Cirobu.g00007646, Cirobu.g00010870, Cirobu.g00011241, Cirobu.g00011874, Cirobu.g00012813, Cirobu.g00014947
GO:0000146	MF	e	microfilament motor activity	6/300	25/9658	9.18578e-05	2	6	0.0145758	Cirobu.g00000207, Cirobu.g00000415, Cirobu.g00002230, Cirobu.g00005245, Cirobu.g00011679, Cirobu.g00011695
GO:0005200	MF	e	structural constituent of cytoskeleton	14/300	138/9658	9.47396e-05	2	14	0.0145835	Cirobu.g00000223, Cirobu.g00000462, Cirobu.g00000821, Cirobu.g00000995, Cirobu.g00004434, Cirobu.g00005858, Cirobu.g00006022, Cirobu.g00006314, Cirobu.g00006427, Cirobu.g00008538, Cirobu.g00009302, Cirobu.g00010366, Cirobu.g00012433, Cirobu.g00013872
GO:0019901	MF	e	protein kinase binding	34/300	542/9658	9.50219e-05	5	34	0.0145835	Cirobu.g00000223, Cirobu.g00000462, Cirobu.g00000821, Cirobu.g00000995, Cirobu.g00001350, Cirobu.g00002212, Cirobu.g00002230, Cirobu.g00002525, Cirobu.g00002594, Cirobu.g00002971, Cirobu.g00003158, Cirobu.g00003381, Cirobu.g00003875, Cirobu.g00005245, Cirobu.g00006314, Cirobu.g00006415, Cirobu.g00006427, Cirobu.g00006735, Cirobu.g00008320, Cirobu.g00008538, Cirobu.g00009220, Cirobu.g00009302, Cir…
GO:0031775	MF	e	lutropin-choriogonadotropic hormone receptor binding	3/300	4/9658	0.000115986	5	3	0.0160155	Cirobu.g00002621, Cirobu.g00010768, Cirobu.g00010827
GO:0086039	MF	e	P-type calcium transporter activity involved in regulation of cardiac muscle cell membrane potential	3/300	4/9658	0.000115986	9	3	0.0160155	Cirobu.g00002621, Cirobu.g00010768, Cirobu.g00010827
GO:0008301	MF	e	DNA binding, bending	6/300	26/9658	0.000116327	5	6	0.0160155	Cirobu.g00002013, Cirobu.g00009025, Cirobu.g00009568, Cirobu.g00011839, Cirobu.g00012813, Cirobu.g00014947
GO:0015276	MF	e	ligand-gated monoatomic ion channel activity	8/300	51/9658	0.000157059	7	8	0.0203567	Cirobu.g00002594, Cirobu.g00002971, Cirobu.g00004428, Cirobu.g00006735, Cirobu.g00008117, Cirobu.g00008326, Cirobu.g00009220, Cirobu.g00015206
GO:0017018	MF	e	myosin phosphatase activity	4/300	10/9658	0.000165254	8	4	0.0203567	Cirobu.g00002230, Cirobu.g00005245, Cirobu.g00011679, Cirobu.g00011695
GO:0005372	MF	e	water transmembrane transporter activity	3/300	5/9658	0.000283285	4	3	0.0319532	Cirobu.g00002868, Cirobu.g00009804, Cirobu.g00011810
GO:0043531	MF	e	ADP binding	9/300	71/9658	0.000327421	8	9	0.0360625	Cirobu.g00000223, Cirobu.g00000462, Cirobu.g00000821, Cirobu.g00000995, Cirobu.g00006314, Cirobu.g00006427, Cirobu.g00008538, Cirobu.g00009302, Cirobu.g00013872
GO:0000976	MF	e	transcription cis-regulatory region binding	19/300	256/9658	0.000387362	7	19	0.0412101	Cirobu.g00000132, Cirobu.g00000994, Cirobu.g00001230, Cirobu.g00001350, Cirobu.g00001550, Cirobu.g00001582, Cirobu.g00002137, Cirobu.g00003840, Cirobu.g00005203, Cirobu.g00006783, Cirobu.g00007016, Cirobu.g00008127, Cirobu.g00008649, Cirobu.g00010249, Cirobu.g00011423, Cirobu.g00011839, Cirobu.g00012659, Cirobu.g00012813, Cirobu.g00014947
GO:0003723	MF	p	RNA binding	14/300	1475/9658	6.72884e-09	4	14	2.86343e-06	Cirobu.g00000348, Cirobu.g00000436, Cirobu.g00002227, Cirobu.g00003381, Cirobu.g00004518, Cirobu.g00005322, Cirobu.g00005392, Cirobu.g00006173, Cirobu.g00006743, Cirobu.g00010441, Cirobu.g00012019, Cirobu.g00013250, Cirobu.g00014541, Cirobu.g00015119
